# Parental fasting effects on offspring immune gene expression and gut microbiota in a species with male pregnancy (*Syngnathus typhle)*

**DOI:** 10.1101/2025.06.30.662305

**Authors:** Freya A. Pappert, Nils Newrzella, Olivia Roth

## Abstract

Intermittent fasting is widely promoted for its potential to improve health and extend lifespan, yet these benefits may come at a reproductive cost, potentially reducing parental fitness and offspring quality. While the inter- and transgenerational effects of fasting are increasingly studied, they remain poorly understood in species with unconventional reproductive roles. Investigating such effects in these systems is crucial, as the evolutionary trade-offs between somatic maintenance and reproductive investment may differ from those in species with conventional reproductive roles. In this study, we investigated the effects of intermittent fasting (IF) in a species with male pregnancy, *Syngnathus typhle*, by exposing mothers and fathers to either IF or ad libitum (AL) feeding before mating. Upon transfer of maternal eggs to paternal brood pouches, males remained on their assigned diets throughout pregnancy. Offspring from all parental diet combinations AL(p)xAL(m), IF(p)xIF(m), AL(p)xIF(m), IF(p)xAL(m) were analyzed at birth before first feeding alongside parents for morphology, immune and epigenetic candidate gene expression, and gut microbiota composition. Mothers under IF showed greater condition loss, leading to reduced offspring condition regardless of paternal diet, highlighting the importance of maternal provisioning through eggs. However, IF fathers exhibited increased immune activation and microbiome shifts that were mirrored in offspring, suggesting paternal priming via epigenetic and microbial inheritance. Offspring from mismatched parental diets showed disrupted immune-microbiome correlations, indicating that aligned parental cues support more stable offspring development. These findings highlight how parental nutritional history shapes offspring resilience and emphasize the value of studying species with diverse reproductive strategies and life histories to understand the full spectrum of trans-generational plasticity in nature.
