## Supplementary material for "Parental fasting effects on offspring immune gene expression and gut microbiota in a species with male pregnancy (*Syngnathus typhle)*": TableS3

### Sheet: Gene function
Nr.	Primer Name	Gene Name	Function	Category	Forward 5'-3'	Reverse 5'-3'	Reference
	AIF	Allograft inflammation factor	Allograft inflammation factor	Adaptive	GGCTTTTCTGACCGATGAAC	CTCCTCCTGCCACTTCTGAC	Roth et al., 2012
25	bcell rap31	B-cell receptor-associated protein	T- and -B-cell regulation activity	Adaptive	GTGCTCCTTCTCTGCAGTATTCC	TGGTCAGATCCACCTTCTCC	Roth et al., 2012
19	CD45	CD45 (leukocyte common antigen)	leukocyte antigen T-cell B-cell activation	Adaptive	CGTCACGTCAAGAGGAAAGAC	AATGGACCACGACTGGAGGA	Beemelmanns and Roth, 2016
24	IgM-lc	Immunoglobulin light chain	Recognition of antigen or pathogen	Adaptive	GTGACCCTCTTCCCTCCTTC	CACCTACATCAGCCTCTTCCAG	Beemelmanns and Roth, 2016
14	HIVEP3	HIVEP3	Transcription factor, V(D)J recombination, MHC enhancer binding	Adaptive	CGCTGACACTCCAGGTAGAATAG	TTAACCTCTGTCAACTGGTGCTAC	Diepeveen et al., 2013
20	Integ-Bt	Integrin beta 1 percursor_Integrin_B_tail	Signaling cells like immunoglobulins	Adaptive	ACAAGGAGTGCGTCCAGTGT	GCGTAGGTGTAGTAGAACCAGCAG	Beemelmanns and Roth, 2016
17	lympcyt	Lymphocyte cytosolic protein 2	Positive role in promoting T-cell development and activation	Adaptive	CATACACACTCATGGTGCTTCAC	TGATAGTTGATGATGTCACAGACG	Beemelmanns and Roth, 2016
75	lymph75	Lymphocyte antigen 75	Directs captured antigens to lymphocytes	Adaptive	GCGCGGATATCCTAACCAT	CATGAGTGCCATCGTACCAC	Birrer et al., 2012
23	TAP	Tap-binding protein or tapasin	Transport of antigenic peptides, peptide loading on MHC !	Adaptive	GAGGACTCCATGGTGATGTTG	GCGGGTAAGTCTCTTCAATTCTC	Beemelmanns and Roth, 2016
18	calrcul	Calreticulin (calcium (Ca2+)-binding protein)	chaperone to retain the MHC class I molecule	Innate	TGCACGTCATCTTTAACTACAAGG	GCCAGACTCAACCTTCTTATTGTC	Beemelmanns and Roth, 2016
6	kin	kinesin	intracellular transport	Innate	CGACAACAACCCAGACTCAG	TGTGGGTCTTTGGTGCTG	Beemelmanns and Roth, 2016
22	IL8	Interleukin 8	Neutrophil chemotactic factor, phagocytosis, inflammatory activity	Innate	GCGACTACAACCCACACTGC	GACAGACTCGTTCACCACTCAC	Beemelmanns and Roth, 2016
21	intf	Interferon induced transmembrane protein 3	Activate natural killer cells, macrophages	Innate	ATCTTCTCCATCAAGGCCAGAG	GCATATACAAGGACCATAACGAAG	Beemelmanns and Roth, 2016
43	lectpt1	lectin protein type I	Pathogen recognition receptors (C-type lectin type I)	Innate	ATCCGCTCGAATCAGTTCA	AGGCCGTGTGCAACATTC	Beemelmanns and Roth, 2016
44	lectpt2	lectin potein type II	Pathogen recognition receptors (C-type lectin type II)	Innate	CGCCTCAATCAGTTCACGA	CGAGAGCGTCTGCAACATT	Beemelmanns and Roth, 2016
8	nramp	Natural resistance-assoc macrophage protein	Macrophage activation	Innate	GAGTGGTTCTGGGCTGTTTC	CAGTAGCACTCGTGCGAAAC	Roth et al., 2012
25	pepdgly	Peptidoglycan recognition protein II	Recognition of peptidoglycan on bacteria (gram+) cell wall	Innate	GGTTTCAACGTGCCAATCAAT	CACAGGCAGACGGTCAACTAC	Beemelmanns and Roth, 2016
	tlr5	Toll like receptor 5	Recognition of PAMPs and mediation of prduction of necessary cytokines	Innate	CACCTGAAGAAACTCCAGCA	GGAGCGCAAATTGTTAGAGC	Birrer et al., 2012
16	tranfe	Transferrin	Iron rithholding (prevents bacterial outgrowth)	Innate	AATGCGCCACTGTAGTCATAGTAA	ATTAAGATGGACGTGCTGAAGTG	Beemelmanns and Roth, 2016
11	tspo	Translocator protein	Inflammatory response	Innate	TGGGGTATGGCTCCTATCTG	CCGGTTAGAAGCACGATCTC	Roth et al., 2012
3	Hsp-60	heat shock protein 60	Chaperone, general stress response	Innate/Stress	GTACGGTCATCATCGAGCAG	AGCACTGTGGCAGTGGTG	Roth et al., 2012
42	ck7	Chemokine7	Chemotaxis for leukocytes, monocytes, neutrophils, blood cells	Innate & Adaptive	TCAGATCATTGCCACCATAAAG	GGGCAGGTACAGATGTCTTGTT	Beemelmanns and Roth, 2016
4	Ik-cytokine	Ik-cytokine	Inhibits interferon gamma mediated downregulation of MHCII	Innate & Adaptive	GCCGAGTGTTACCCTGCTAC	CAGCGCCTCCTTGTTGTT	Beemelmanns and Roth, 2016
	IL10	Interleukin 10	Interleukin 10	Innate & Adaptive	TTCCTGACTGCACAGTTGCT	TCTTCGATTGTCTGGTCGAG	Birrer et al., 2012
15	LPS-TNF	LPS-induced TNF-α factor (LITAF)	Mediating cytokine (TNF-α) expression in LPS-induced response	Innate & Adaptive	GTAGAGTATAAGCCAGGCCTGAAG	AGTCGTCCACACAGAATGGTATC	Birrer et al., 2012
	TNF	Tumor necrosis factor	Proinflammatory cytokine mainly secreted by macrophages	Innate & Adaptive	CTCGTTGATGAGCGCCGTAC	GTCGTCCTTGTTGAGCTGGA	This study
26	Tyroprot	Tyroproteinkinase	Cytokine receptor signaling pathway, T an B cell activation	Innate & Adaptive	GAACGACAGTTGCTCTCCACT	CTGAACCAGCTGTTGTAGTGAATC	Beemelmanns and Roth, 2016
12	C1	complement component 1 Q subcomponent-binding	complement system binds to bacteria	Complement/Innate	GTGATCATAGAGGTCGTCATTCAG	CTTCAAGATGAGTTGTCACATGGT	Beemelmanns and Roth, 2016
1	C3	complement component 3	Opsonisation of bacteria, activaion of complement system	Complement/Innate	AGACCCCAACATGAAGCAGT	CTCTCTCAATAGGCTCCATGC	Birrer et al., 2012
10	C9	complement component 9	Membrane attack complex (MAC), lysis of bacteria	Complement/Innate	CAGCCCATTTATACGCTGGT	AGCCATTCCCTCAAAGAGGT	Roth et al., 2012
41	TAF8	Transcription-initiation-factor 8	Transcription factor positive regulation of transcription	Complement	ACATTCCGTGAACCAGTCTCAG	ATCAATGGGAAAGAGGTGATGT	Beemelmanns and Roth, 2016
32	ASH2	Histone methyltransferase_ASH2-like	Histone methyltransferase (SET1-ASH2 complex)	Gene activation	CACTCTGGGCTTCCTCATTGT	CTCTTCTCGGCTTTGTCCAC	Beemelmanns and Roth, 2016
28	MYST1	Histone-acetyltransferase	MYST1-MOZ-SAS-domain	Gene activation	ATCCTCACCGAAGTCAACAAG	GCTCGTAACTGAAGGCGATG	Beemelmanns and Roth, 2016
27	BROMO	Histone-acetyltransferase	KAT2B-Bromodomain	Gene activation	GAGCCAGTAGGTTCTTGAGCAT	AAGCAGAGTCAGATCAGGAAGG	Beemelmanns and Roth, 2016
35	TPR	Lysine-specific demethylase 6A	Histone demethylation	Gene activation	GAAGTAGACCATTCCCAGACCA	AAGCATTATCGGCATACCAGAG	Beemelmanns and Roth, 2016
36	DnMt1	DNA-Methyltransferase 1	DNA methyltransferase	Gene silencing	CTTCAACTCTCGCACCTACTCA	AGTTCCTCACATTCTCCAGCA	Beemelmanns and Roth, 2016
37	DnMt3A	DNA-Methyltransferase 3a	DNA methyltransferase	Gene silencing	CCATTCGATCTGGTGATAGGAG	GTTCCCTCATAAAGACCCTTCC	Beemelmanns and Roth, 2016
39	DnMt3B	DNA-Methyltransferase 3b	DNA methyltransferase	Gene silencing	GTGCTTCTGGGATGGACAAG	GAGTTGGAGCGTGTGGTGAT	Beemelmanns and Roth, 2016
29	HDAC1	Histone deacetylase 1-like	Histone deacetylation	Gene silencing	GTAATCGCTGGTGTTCTGGTTG	CACGCTGTTGGACCTATGAAA	Beemelmanns and Roth, 2016
30	HDAC3	Histone deacetylase 3-like	Histone deacetylation	Gene silencing	CGTATGCTGAGGTTGAAGCA	CAGAGTTACAGGCAGCTATTCCA	Beemelmanns and Roth, 2016
31	HDAC6	Histone deacetylase 6-like	Histone deacetylation	Gene silencing	ATGTGAGTGAGGTGGGCATAG	CGAGTTCAATCCAAGTCTCGTT	Beemelmanns and Roth, 2016
33	JmjC_PHD	Lysine-specific-demethylase 5B	Histone demethylation	Gene silencing	CACATTGGTTTGTGCGATAGA	CCAGACCTCCTCCATCAACTC	Beemelmanns and Roth, 2016
34	NO66	Lysine-specific-demethylase NO66	Histone demethylation	Gene silencing	GAACTCCACATCCTCCTCCA	TACCGTCTCCTCCTACCAGA	Beemelmanns and Roth, 2016
40	N6admet	N6-adenine methyltransferase	DNA methyltransferase	DNA methyltransferase	AGATGAAGTCGTCGCCATAGAT	GCAACACGATTAGCTGAGGAG	Beemelmanns and Roth, 2016
45	ddpgly B	DDP-glycosyltransferase	Metabolism process (natural glyosidic linkages)	Housekeeping	CTAGCCTCCTTGATGCACTGT	AGATGATGAGATGGTCGTACAGG	Beemelmanns and Roth, 2016
47	G6PD	Glucose 6-phosphate dehydrogenase (G6PD)	Metabolism process (pentose phosphate pathway)	Housekeeping	ATCTTCACTCCACTCCTTCATCA	GTAAGTGCCTTCATAGCGGAATC	Beemelmanns and Roth, 2016
46	ribop B	Ribosomal protein	Translocation process	Housekeeping	AAGAGAAGAAGGAGGAGCAGGT	CACGAAGGTGTCGTTGAAAG	Beemelmanns and Roth, 2016
	Ubi	Ubiquitin	Labels regulatory proteins for degradation	Housekeeping	CGTGAAGACATTGACGGGTA	GCAGCACCAGATGAAGAGTG	Birrer et al., 2012

### Sheet: Primer efficiency
Primer Name	Efficiency Value
C3	0.736038915711273
C9	0.666527538680684
kin	0.711444646903667
AIF	1.04218708337866
ASH2	0.548448440549776
bcell.rap	1.11579009222162
BROMO	1.02127000160456
C1	0.842898684061998
calrcul	0.94580614514548
CD45	0.897623668477696
ck7	0.518413632463856
ddpgly.B	0.96208121034172
DnMt1	0.959514331234557
DnMt3A	1.0475617764463
DnMt3B	1.10024353531802
G6PD	0.871821029144635
HDAC1	0.917144154675569
HDAC3	0.885983399214006
HDAC6	0.809879388444955
HIVEP3	0.866720967687594
hsp.60	1.1428266850024
IgM.lc	0.823551592089631
ik.cytokine	1.06520810298157
IL10	1.09989186800328
IL8	1.03270206995598
Integ.Bt	1.22561604262071
intf	0.99901386650653
JmjC_PHD	0.992871549550173
lectp2	0.922996313890762
lectptI	1.04266767720589
LPS.TNF	1.12142940340734
lympcyt	0.795858976530972
lymph75	0.882017459542665
MYST1	0.89110525962433
N6admet	0.514345468860003
NO66	1.16860503697717
nramp	0.949598275323535
pepdgly	0.924147945922044
ribop.B	0.940328594538594
TAF8	0.587534043183825
TAP	0.963560529712824
tlr5	2.91002198065732
TNF	0.952854085381037
TPR	0.97161736339968
tranfe	1.01090150972534
tspo	0.952723365223102
Tyroprot	0.732990016235028
Ubi	1.0575711036342
